# Near chromosome-level genome assembly for the invasive annual forb *Centaurea melitensis*

**DOI:** 10.64898/2026.05.18.726060

**Authors:** Anthony J. Dant, Jessie A. Pelosi, Poppy C. Northing, Katrina M. Dlugosch

## Abstract

**Premise:** *Centaurea melitensis* (Asteraceae) is a problematic invader of grasslands globally, but little is known about its genetic makeup. Here we develop a reference genome to facilitate studies of its invasion history, genetic variation, and evolution.

**Methods:** Inbred offspring of a single individual of *C. melitensis* from its invasion of California, USA were used for flow cytometry to estimate genome size, and for genomic DNA extraction. DNA was sequenced with PacBio HiFi technology (yield = 85.7Gb). The genome was assembled with Hifiasm and annotated with BRAKER3. GENESPACE was used to compare gene order (synteny) with three other species within the subfamily Cichorioideae.

**Results:** We estimated a mean genome size of 795.0 Mbp for *C. melitensis*, and our assembly totaled 696.6 Mbp in 48 contigs (N50 = 55.6 Mbp; BUSCO = 98%), with annotation of 25,157 protein-encoding genes. This included four telomere-to-telomere putative chromosomes, nine additional chromosome arms terminated by telomeric repeats, and a complete chloroplast genome. Synteny varied markedly across the genus and subfamily, suggesting a dynamic history of structural variation in the lineage of *C. melitensis*.

**Discussion:** We provide a highly complete and contiguous genome assembly to facilitate the further study of genomic variation in *C. melitensis*.
