## Appendix_Tables_S1 for "Near chromosome-level genome assembly for the invasive annual forb *Centaurea melitensis*"

### Sheet: Table S1  Flow Cytometry Result
Dant et al.—Applications in Plant Sciences 2026—Data Supplement S1
Table S1: Flow Cytometry Results. We used flow cytometry to estimate the genome size of five indiviuals of C. melitensis sourced from seeds collected from a greenhouse grown individual. These individuals were third generation offspring from an individual collected in the Santa Monica Mountains near Los Angeles, California. Raphanus sativus was used as a reference standard for our analyses.
sample_ID	date	sample_mean_PI	sample_%CV	nuclei	mean_standard_PI	standard_%CV	nuclei	reference_2C_DNA_mass (pg)	sample_2C_DNA_mass (pg)	sample_1C_DNA_mass (pg)	sample_2C_DNA_Mbp	sample_1C_DNA_Mbp	mean_sample_1C_DNA_Mbp
cenmel_sand_2a	2025-03-26	17156	2.7	620	11640	2.9	335	1.11	1.63601	0.818005	1600.02	800.009	795.036
cenmel_sand_2b	2025-03-26	17294	2.6	694	11605	4.4	141	1.11	1.65414	0.827072	1617.75	808.876
cenmel_sand_2c	2025-03-28	16327	2.6	583	11227	3.5	227	1.11	1.61423	0.807115	1578.72	789.359
cenmel_sand_2d	2025-03-28	16360	2.4	582	11357	3.1	510	1.11	1.59898	0.799489	1563.8	781.901
cenmel_sand_2e	2025-03-28	16626	3.2	582	11392	3.1	255	1.11	1.61998	0.809992	1584.34	792.172

### Sheet: Table S2 Centaurea Genome Sizes
Table S2: Centaurea genome size comparisons. Genome sizes of multiple species within the Centaurea genus in comparison to Centaurea melitensis. Average and median genome size of 11 species including C. melitensis are listed.
Species Name	Genome Size (1C) Mbp	Reference DOI
Centaurea melitensis	795.04	NA
Centaurea cyanus	695.8	https://doi.org/10.1080/11263504.2013.863811
Centaurea procurrens	774.2	https://doi.org/10.1080/11263504.2013.861530
Centaurea musimonum	813.4	https://doi.org/10.1080/11263504.2014.981234
Centaurea calcitrapa	906.5	https://doi.org/10.1080/11263504.2013.863811
Centaurea hololeuca	715.4	https://doi.org/10.1080/11263504.2013.861530
Centaurea micranthos	798.7	https://doi.org/10.1007/s11104-013-1794-x
Centaurea graeca	808.5	https://doi.org/10.1166/asl.2010.1115
Centaurea deusta	818.3	https://doi.org/10.1166/asl.2010.1115
Centaurea aspera	999.6	https://doi.org/10.1080/11263504.2013.863811
Centaurea solstitialis	840	https://doi.org/10.1093/gbe/evae243
		Median = 811.0
		Mean = 817.0

### Sheet: Table S3  Protein Database
Table S3: Custom Asteraceae protein database sources for genome annotation. List of species and accession numbers for proteomes downloaded and used as extrinsic evidence in BRAKER3 v3.0.6 pipeline for predicting gene models in C. melitensis
Species	Family	# of proteins	NCBI Accession	Reference DOI
Arabidopsis thaliana	Brassicaceae	48265	GCF_000001735.4	https://doi.org/10.1093/nar/gkm965
Arctium lapp	Asteraceae	40570	GCF_003713225.1	NA
Cichorium intybus	Asteraceae	43721	GCA_023525715.1	NA
Helianthus annus	Asteraceae	75695	GCF_002127325.2	https://doi.org/10.1038/nature22380
Erigeron canadensis	Asteraceae	34584	GCA_010389155.1	https://doi.org/10.1002/ps.5753
Lactuca sativa	Asteraceae	47803	GCF_002870075.4	https://doi.org/10.1038/ncomms14953
Rutidosis leptorrhynchoides	Asteraceae	57183	GCF_046630445.1	NA
Tagetes erecta	Asteraceae	35877	GCA_030867185.1	https://doi.org/10.1016/j.hpj.2023.04.001
Cynara cardunculus var. scolymus	Asteraceae	38393	GCF_001531365.2	https://doi.org/10.1038/srep19427
Total		422091	--	--

### Sheet: Table S4 K-mer Analysis Results
Table S4: K-mer Analysis: K-mer analysis results using GenomeScope2. Genome size and homozygosity estimates derived from k-mer spectra at multiple k values (k = 17, 21, 25, 31, 41, 51, 61, 71, 81, 91, 101, 111, 121) generated from raw HiFi reads.
	K=17		K=21		K=25		K =31		K =41		K =51		K= 61		K =71		K =81		K =91		K =101		K =111		K =121
Metric	Metric		Metric		Metric		Metric		Metric		Metric		Metric		Metric		Metric		Metric		Metric		Metric		Metric
	Min	Max	Min	Max	Min	Max	Min	Max	Min	Max	Min	Max	Min	Max	Min	Max	Min	Max	Min	Max	Min	Max	Min	Max	Min	Max
GenomeScope Model Fit	0.852895	0.941283	0.89419	0.93995	0.904853	0.943488	0.917156	0.948827	0.932267	0.956024	0.942685	0.961303	0.950027	0.965164	0.955405	0.96811	0.959474	0.970428	0.962664	0.97232	0.965152	0.973822	0.967159	0.974932	0.968793	0.975955
Read Error Rate	0.00103226	0.00103226	0.00132687	0.00132687	0.0013454	0.0013454	0.00134972	0.00134972	0.00130594	0.00130594	0.00130957	0.00130957	0.00129909	0.00129909	0.00129056	0.00129056	0.00128522	0.00128522	0.0012232	0.0012232	0.00122786	0.00122786	0.00121864	0.00121864	0.0012134	0.0012134
Predicted Haploid Genome Length	563,439,733 bp	563,805,494 bp	592,127,856 bp	592,429,345 bp	611,278,366 bp	611,571,305 bp	630,712,304 bp	630,990,440 bp	650,239,824 bp	650,492,928 bp	661,564,669 bp	661,797,258 bp	668,700,198 bp	668,916,906 bp	673,512,992 bp	673,716,879 bp	676,978,321 bp	677,171,700 bp	679,625,059 bp	679,809,446 bp	681,742,399 bp	681,918,904 bp	683,493,554 bp	683,663,222 bp	685,007,893 bp	685,171,417 bp
Heterozygosity	0.000652512	0.000709304	0.000567444	0.00060587	0.000455459	0.000485818	0.000341577	0.000364021	0.000234125	0.000249049	0.000177067	0.000187882	0.000143367	0.000151691	0.000121488	0.00012816	0.00010629	0.000111803	9.52072e-05	9.98633e-05	8.68288e-05	9.08284e-05	8.02933e-05	8.37792e-05	7.51043e-05	7.81766e-05
Predicted Length of Repetitive Content	304,586,053 bp	304,783,777 bp	209,497,018 bp	209,603,686 bp	186,900,486 bp	186,990,053 bp	161,590,944 bp	161,662,204 bp	128,315,137 bp	128,365,083 bp	103,643,076 bp	103,679,514 bp	85,423,340 bp	85,451,024 bp	71,883,704 bp	71,905,465 bp	61,710,095 bp	61,727,723 bp	53,962,815 bp	53,977,455 bp	47,996,269 bp	48,008,695 bp	43,327,033 bp	43,337,788 bp	39,662,368 bp	39,671,836 bp

### Sheet: Table S5  Chloroplast Genome 
Table S5: Chloroplast Genome Comparison. Assembly statistics of the chloroplast genome ('plastome') for C. melitensis and Carthamus tinctorius chloroplast genome (Lu et al. 2016).
Metric	Centaurea melitensis Plastome	Carthamus tinctorius Plastome
Total Length (bp)	161562	153675
GC content	0.3798	0.374
Total Genes	121	127
LSC (bp)	83837	83606
SSC (bp)	18586	19156
IRa Length (bp)	25188	25407
IRb Lenght (bp)	33951	25407
rRNAs	4	8
tRNAs	23	30
Protein Coding Genes	83	89

### Sheet: Table S6  BUSCO Completeness
Table S6 BUSCO Completeness Assessment: BUSCO completeness assessment for C. melitensis genome assembly and annotation. Results from BUSCO v5.8.3 analysis using the eudicots_odb10 dataset (2020-09-10) showing percentages of complete, duplicated, fragmented, and missing BUSCOs for the initial assembly, masked assembly, and BRAKER3 gene annotations.
BUSCO* Metric		CENMEL ASSEMBLY INITIAL			CENMEL ASSEMBLY MASKED			CENMEL BRAKER RESULTS
Eudicots Complete BUSCOs		2279(98%)			2279(98%)			2165(93.1%)
Eudicots Single Copy BUSCOs		2152(92.5%)			2152(92.5%)			1933(83.1%)
Eudicots Duplicated BUSCOs		127(5.5%)			127(5.5%)			232(10.0%)
Eudicots Fragmented BUSCOs		21(0.9%)			21(0.9%)			12(0.5%)
Eudicots Missing BUSCOs		26(1.1%)			26(1.1%)			149(6.4%)

### Sheet: Table S7  Repeat Content 
Table S7 Repeat Content of the C.melitensis: Repetitive element composition of the C. melitensis genome. Classification and proportion of repetitive sequences identified by RepeatMasker using a species-specific repeat library. Categories include long terminal repeats (LTRs), DNA transposons, LINEs, SINEs, and unclassified elements.
Repeat Types			Elements	Sizes (bp)	Percents (%)
Tandem Repeats		Satellites	347	92473	0.0001
		Simple Repeats	148918	6572353	0.0094
		Low Complexity	20003	1012766	0.0015
Interspersed Repeats	Retroelements (Class I)	SINEs	189	17627	3e-05
		LINEs	10269	5838258	0.0084
		LTRs	185230	185340148	0.2661
		Ty1/Copia	56334	80242332	11.52 %
		Gypsy/DIRS1	55553	77213484	0.1108
		Unclassified	919848	221084023	0.3174
	DNA Transposons (Class II)		172743	34864006	0.0501
Total Interspersed Repeats (Non-overlapping)			NA	447144062	0.6419
Small RNAs			3205	2576993	0.0037
Total Bases Masked			NA	458693162	0.6585

### Sheet: Table S8 Contig Sizes (bp)
Table S8: Contig Sizes (bp). List of all 48 contigs. 20 out of 48 contigs in the genome assembly that contain annotated genes. The remaining 28 contigs contained no annotated genes. 17 of the 20 contigs contained more than 100 genes and were used in our GENESPACE analysis.
Contig ID	Contig Label	Length (bp)	# Genes
ptg000007l	5	57023506	2672
ptg000005l	1	62629239	2431
ptg000003l	4	57216124	2374
ptg000014l	7	54278719	2003
ptg000009l	3	61285007	1960
ptg000004l	2	61597177	1926
ptg000010l	8	52603249	1802
ptg000002l	10	47673210	1702
ptg000006l	9	52319505	1666
ptg000008l	6	55586964	1601
ptg000012l	12	37081860	1436
ptg000016l	13	19500599	1210
ptg000001l	11	40300055	1007
ptg000015l	15	9881046	599
ptg000011l	14	15709363	399
ptg000032l	17	2090881	156
ptg000017l	18	1579785	142
ptg000013l	16	4732209	69
ptg000043l	20	328552	1
ptg000045l	23	161519	1
ptg000125l	19	839501	0
ptg000145l	21	229968	0
ptg000031l	22	179504	0
ptg000213l	24	160009	0
ptg000130l	25	147890	0
ptg000042l	26	114658	0
ptg000049l	27	104911	0
ptg000028l	28	94665	0
ptg000469l	29	86806	0
ptg000034c	30	84043	0
ptg000138l	31	80863	0
ptg000142l	32	68138	0
ptg000133l	33	65402	0
ptg000192l	34	64574	0
ptg000041l	35	60758	0
ptg000208l	36	60649	0
ptg000146l	37	59406	0
ptg000039l	38	58648	0
ptg000443c	39	57786	0
ptg000596l	40	53768	0
ptg000128l	41	53474	0
ptg000687l	42	52322	0
ptg000517l	43	49522	0
ptg000516l	44	42937	0
ptg000665l	45	39265	0
ptg000589l	46	27812	0
ptg000837l	47	25313	0
ptg000444l	48	20837	0

### Sheet: Table S9  Telomeric Repeats
Table S9 Telomeric Repeat Locations: Telomeric repeat identification in C. melitensis genome assembly. Results from tidk v0.2.0 showing the location and abundance of canonical plant telomeric sequence (TTTAGGG)n across all contigs. Telomere completeness indicates whether repeats were detected at contig ends.
Contig ID	Start telomere (bp)	End telomere (bp)	Motif(s) detected	# Repeats (start / end)	Telomere completeness
ptg000001l	NA	NA	NA	NA	none
ptg000002l	7–7042	NA	CTAAACC	965	1 end
ptg000003l	3829–6328	57,214,010–57,216,061	TAAACCC / GGTTTAG	205 / 251	Both ends
ptg000004l	NA	NA	NA	NA	none
ptg000005l	7–3703	NA	AAACCCT	524	1 end
ptg000006l	567–2198	52,067,288–52,318,609	TAAACCC / TTAGGGT	176 / 260	Both ends
ptg000007l	NA	57,019,032–57,023,470	GGTTTAG	629	1 end
ptg000008l	21–3542	NA	CCCTAAA	455	1 end
ptg000009l	49–3451	61,266,835–61,284,839	TAAACCC / TTAGGGT	390 / 507	Both ends
ptg000010l	7–2142	NA	CTAAACC	259	1 end
ptg000011l	NA	15,706,152–15,708,805	AGGGTTT	323	1 end
ptg000012l	7–4011	NA	ACCCTAA	499	1 end
ptg000014l	7–3052	54,273,611–54,278,637	AACCCTA / GGTTTAG	435 / 683	Both ends
ptg000015l	NA	NA	NA	NA	none
ptg000016l	NA	NA	NA	NA	none
ptg000017l	NA	NA	NA	NA	none
ptg000032l	7–3052	NA	CCTAAAC	435 / 683	1 end

### Sheet: Table S10 Assembly Statistics
Table S10: Genome Assembly Comparisons. There are three publicly available reference genomes from Cardueae besides C. melitensis: Lactuca sativa, Cynara cardunculus var. scolymus, and Centaurea solstitialis (Reyes-Chin-Wo et al. 2017; Acquadro et al. 2020; Reatini et al. 2024). Here we compare basic assembly and annotation statistics of these genome assemblies.
Metric		Centaurea melitensis	Lactuca sativa	Cynara cardunculus var. scolymus	Centaurea solstitialis
ncbi assembly accession		GCA_046736585.1	GCA_002870075.4	GCF_001531365.2	GCA_964197855.1
haploid chromosome #		Estimated as (9,12,18)	9	17	8
assembly	Genome Length	697 Mbp	2.6 Gbp	725 Mbp	765.1 Mbp
	Total contigs or scaffolds	48	475	73303	3209
	N50	55.6 Mbp	324.7 Mbp	126 kbp	1.3 Mbp
	Scale	Contig	Chromosome	Chromosome	Chromosome
	Genome Coverage	264x	35x	80x	30x
annotation	Number of Genes	25157	51651	30275	34242
	Protien coding genes	25157	36855	26313	33537
	Total Repeat Percentage (Mbp)	0.6419	0.742	0.584	0.6331
